# As above, so below: Whole transcriptome profiling supports the continuum hypothesis of avian dorsal and ventral pallium organization

**DOI:** 10.1101/2020.11.13.375055

**Authors:** Gregory Gedman, Bettina Haase, Gillian Durieux, Matthew Biegler, Olivier Fedrigo, Erich D. Jarvis

## Abstract

Over the last two decades, beginning with the Avian Brain Nomenclature Forum in 2000, major revisions have been made to our understanding of the organization and nomenclature of the avian brain. However, there are still unresolved questions on avian pallial organization, particularly whether the cells above the ventricle represent different populations to those below it. Concerns included limited number of genes profiled, biased selection of genes, and potential independent origins of cell types in different parts of the brain. Here we test two competing hypotheses, using RNA sequencing to profile the transcriptomes of the major avian pallial subdivisions dorsal and ventral to the ventricle boundary, and a new zebra finch genome assembly containing about 22,000 annotated, complete genes. We found that the transcriptomes of neural populations below and above the ventricle were remarkably similar. What had been previously named hyperpallium densocellulare above the ventricle had nearly the same molecular profile as the mesopallium below it; the hyperpallium apicale above was highly similar to the nidopallium below; the primary sensory intercalated hyperpallium apicale above was most similar to the sensory population below, although more divergent than the other populations were to each other. These shared population expression profiles define unique functional specializations in anatomical structure development, synaptic transmission, signaling, and neurogenesis. These findings support the continuum hypothesis of avian brain subdivisions above and below the ventricle space, with the pallium as a whole consisting of four major cell populations instead of seven and has some profound implications for our understanding of vertebrate brain evolution.
