## Supplemental Table 1 for "As above, so below: Whole transcriptome profiling supports the continuum hypothesis of avian dorsal and ventral pallium organization"

### Sheet: TableS1_Sample_Metadata
Sample ID	Region Abbr.	Replicate	Subdivision	Pallium	Bird ID	Bird Age (years)	Collection Group_Library Batch	Collection Group	Library Batch	Sequencing Batch	RNA Concentration (pg)	RIN
AN_1	AN	1	Anterior Nidopallium	Nido	B263	6	A_3	A	3	2	322	7.5
AN_2	AN	2	Anterior Nidopallium	Nido	E117	2	A_4	A	4	1	232	7
AN_3	AN	3	Anterior Nidopallium	Nido	O90	5	A_1	A	1	1	78	8
AN_4	AN	4	Anterior Nidopallium	Nido	S26	2	A_3	A	3	3	186	7.6
DM_1	DM	1	Dorsal Mesopallium	Meso	B263	6	A_4	A	4	3	140	7.1
DM_2	DM	2	Dorsal Mesopallium	Meso	E117	2	A_2	A	2	2	157	6.5
DM_3	DM	3	Dorsal Mesopallium	Meso	O90	5	A_1	A	1	1	223	8.2
DM_4	DM	4	Dorsal Mesopallium	Meso	S26	2	A_3	A	3	3	561	8.1
FL_1	IN	1	Intercalated Nidopallium	Sensory	B263	6	B_4	B	4	1	32	9.9
FL_2	IN	2	Intercalated Nidopallium	Sensory	E117	2	B_5	B	5	1	99	7.5
FL_3	IN	3	Intercalated Nidopallium	Sensory	O90	5	B_1	B	1	1	152	6.5
FL_4	IN	4	Intercalated Nidopallium	Sensory	S26	2	B_2	B	2	1	81	7.3
HYP_1	HYP	1	Hyperpallium	Hyper	B263	6	A_1	A	1	1	265	7
HYP_2	HYP	2	Hyperpallium	Hyper	E117	2	A_3	A	3	3	404	8.3
HYP_3	HYP	3	Hyperpallium	Hyper	O90	5	A_4	A	4	3	144	7.2
HYP_4	HYP	4	Hyperpallium	Hyper	S26	2	A_2	A	2	2	520	8.3
IH_1	IH	1	Interculated Hyperpallium	Intercalated	B263	6	B_6	B	6	1	81	6.8
IH_2	IH	2	Interculated Hyperpallium	Intercalated	E117	2	B_3	B	3	1	24	6.7
IH_3	IH	3	Interculated Hyperpallium	Intercalated	O90	5	B_2	B	2	1	61	7.5
IH_4	IH	4	Interculated Hyperpallium	Intercalated	S26	2	B_4	B	4	1	52	7.7
LAI_1	LAI	1	Laterial Intermediate Arcopallium	Arco	B263	6	A_3	A	3	3	165	6.8
LAI_2	LAI	2	Laterial Intermediate Arcopallium	Arco	E117	2	A_1	A	1	1	278	7
LAI_3	LAI	3	Laterial Intermediate Arcopallium	Arco	O90	5	A_2	A	2	2	36	6.9
LAI_4	LAI	4	Laterial Intermediate Arcopallium	Arco	S26	2	A_4	A	4	2	253	6.6
PLN_1	PLN	1	Posterior Nidopallium	Nido	B263	6	A_3	A	3	3	261	8
PLN_2	PLN	2	Posterior Nidopallium	Nido	E117	2	A_1	A	1	1	79	7.6
PLN_3	PLN	3	Posterior Nidopallium	Nido	O90	5	A_4	A	4	2	48	6.3
PLN_4	PLN	4	Posterior Nidopallium	Nido	S26	2	A_2	A	2	2	216	6.5
VM_1	VM	1	Ventral Mesopallium	Meso	B263	6	A_2	A	2	2	223	7
VM_2	VM	2	Ventral Mesopallium	Meso	E117	2	A_1	A	1	1	148	6.6
VM_3	VM	3	Ventral Mesopallium	Meso	O90	5	A_3	A	3	3	145	7.7
VM_4	VM	4	Ventral Mesopallium	Meso	S26	2	A_4	A	4	3	595	8
VS_1	VS	1	Ventral_Striatum	Striatum	B263	6	A_2	A	2	2	382	7.4
VS_2	VS	2	Ventral_Striatum	Striatum	E117	2	A_1	A	1	1	947	8.4
VS_3	VS	3	Ventral_Striatum	Striatum	O90	5	A_4	A	4	1	429	7.5
VS_4	VS	4	Ventral_Striatum	Striatum	S26	2	A_3	A	3	3	214	6.7
