## Supplemental Table 5 for "As above, so below: Whole transcriptome profiling supports the continuum hypothesis of avian dorsal and ventral pallium organization"

### Sheet: Nido.Hyper
Gene ID	Module Membership	Gene Significance
DACT2	0.945026	0.90542
LOC115491064	0.937555	0.950994
LOC101232981	0.932021	0.891866
LSP1	0.925284	0.890549
LOC115494724	0.924729	0.858928
DNA2	0.920456	0.896956
SCNN1B	0.918413	0.835921
HS3ST2	0.915638	0.866561
UNC5C	0.904875	0.824914
NELL1	0.899811	0.937475
CDH22	0.892666	0.846141
NOXA1	0.881948	0.846785
PEBP4	0.881257	0.824031
EME1	0.877403	0.862519
LOC115495051	0.877394	0.845402
KL	0.875603	0.819548
EXT1	0.873631	0.825896
SEMA6A	0.870618	0.86858
LOC115494015	0.863322	0.837424
TIAM2	0.86184	0.902738
SCG3	0.853123	0.808508
LOC115494477	0.844956	0.812381
CNIH3	0.842167	0.904967
BARX2	0.839109	0.816891
LOC115493742	0.83603	0.813401
FIGN	0.831868	0.818278
CDH9	0.830493	0.836078
LOC115495364	0.830094	0.861578
SEPTIN11	0.828197	0.806808
LOC115493366	0.818703	0.822241
PLPP4	0.812852	0.815672
TRIB2	0.811879	0.839751
MAPK6	0.806795	0.831995
PCSK1	-0.810041	-0.816842
EPHA8	-0.817697	-0.822628
TMSB4X	-0.865584	-0.839164

### Sheet: Mesopallium
Gene ID	Module Membership	Gene Significance
GNG4	0.948762	0.823442
CHRNB4	0.947852	0.941162
NHLH2	0.935968	0.891985
RUNX2	0.931432	0.836836
LOC115491049	0.930075	0.82997
LOC115496168	0.925989	0.874446
LOC115494942	0.92105	0.808641
LOC115494126	0.919673	0.937447
APELA	0.918138	0.83198
SATB2	0.915863	0.812212
LOC105758645	0.914326	0.887518
LOC115493633	0.912449	0.856815
DPT	0.911492	0.963449
LOC105759661	0.909422	0.900121
TYMS	0.884778	0.810508
LOC115490734	0.864786	0.892072
LOC115498240	0.863261	0.80371
LOC100221351	0.862495	0.903438
LOC100229435	0.853739	0.850169
SRD5A2	0.850456	0.822752
CPNE7	0.8488	0.853962
CHRNA3	0.848329	0.938352
SRCIN1	0.84589	0.823948
AGR2	0.834407	0.81827
LAMA5	0.830788	0.872569
UTRN	0.82307	0.806842
LOC100221947	0.812973	0.89311
LOC100224572	0.812626	0.853865
LOC115495206	0.807929	0.828575
LOC115494610	0.805443	0.802628
TRHR	0.800244	0.871854
LOC115498227	-0.859513	-0.821079
RIT2	-0.865578	-0.842771
CHST2	-0.888955	-0.809893
PBX3	-0.914855	-0.824921
HTR7	-0.916067	-0.802873

### Sheet: Arcopallium
Gene ID	Module Membership	Gene Significance
ITGAV	0.93604	0.866196
LOC115495576	0.927095	0.950571
VWA1	0.922682	0.865849
EEF1D	0.922146	0.937768
CD80	0.916061	0.88179
FGFR3	0.910076	0.834664
NFATC1	0.909036	0.937138
ETV1	0.908704	0.878152
DAAM2	0.90829	0.851893
LHX9	0.903805	0.893761
LOC100220740	0.902718	0.852329
GLUL	0.902378	0.8159
CNKSR3	0.901483	0.821331
STC1	0.901475	0.899822
CD151	0.900162	0.813292
SCD	0.8984	0.83551
PAQR8	0.895572	0.825466
PLEKHA7	0.893833	0.877071
UGT8	0.891799	0.825689
LOC100218804	0.890362	0.816006
SCRG1	0.889719	0.895298
ELOVL1	0.889711	0.837257
PTPN3	0.883855	0.832893
BCAS1	0.883366	0.820573
ZCCHC24	0.882387	0.862464
LOC115494696	0.881294	0.909261
NEFL	0.880594	0.866723
SOX10	0.880347	0.862537
DHX9	0.874986	0.836303
LOC100190592	0.874154	0.83995
TSHZ1	0.873822	0.869036
LOC115498104	0.873652	0.829236
GJB1	0.873566	0.918173
SALL3	0.873097	0.844452
PDE5A	0.872909	0.930533
AIF1L	0.872518	0.841556
MRVI1	0.871253	0.892178
GJA1	0.870854	0.80813
LOC100218152	0.870698	0.845291
PACS2	0.870297	0.81234
CNP	0.869018	0.834479
CNTFR	0.866483	0.916647
SLC13A5	0.865905	0.806442
ANTXRL	0.864794	0.89798
HEBP2	0.864768	0.870679
SLC18A2	0.864567	0.923304
PRDX6	0.863676	0.896207
LOC115498461	0.863082	0.835665
CDHR1	0.862892	0.893359
APOH	0.860145	0.88978
PLP1	0.859913	0.813574
TRDN	0.85965	0.809323
RASGRP3	0.85903	0.830231
PCYT1B	0.857516	0.805
EFHD1	0.857424	0.8334
GPX3	0.856526	0.812104
PDGFRA	0.856016	0.833103
PTER	0.855281	0.917762
LOC105759064	0.855138	0.887452
CDH7	0.853621	0.875914
CRYAB	0.852549	0.871402
GPRC5B	0.850911	0.803342
HAPLN2	0.850643	0.852151
LOC100230949	0.848827	0.804524
LOC115496248	0.848687	0.892871
PTTG1IP	0.848136	0.864484
FA2H	0.84746	0.815728
HSPA8	0.847302	0.828133
ABHD12	0.845615	0.865333
NKX6-2	0.845175	0.865032
RAB3IL1	0.844657	0.803086
LOC115495312	0.844405	0.833411
MBP	0.843407	0.834312
LOC115497955	0.842491	0.80568
LOC100228496	0.841368	0.803113
ZFAND2A	0.840037	0.851315
ERMN	0.839941	0.845608
NEFM	0.839811	0.819005
GPR62	0.839751	0.834044
C6H10orf90	0.839593	0.870687
LOC115498215	0.839253	0.881949
TDRP	0.838714	0.84259
LOC100190204	0.838265	0.87432
RBMS3	0.838037	0.831374
CEND1	0.837774	0.879805
SPARC	0.836774	0.83635
ZADH2	0.836669	0.911382
LOC100225027	0.833845	0.84787
PRPSAP1	0.833107	0.868106
FXYD2	0.8331	0.844483
BPHL	0.832509	0.883896
LOC115492912	0.830879	0.842717
LOC115493824	0.829081	0.860575
LOC100227260	0.828114	0.82454
TRPM2	0.826745	0.816796
LOC115497007	0.825199	0.831517
RSU1	0.824831	0.83191
ELOVL6	0.824692	0.875817
TIMP4	0.824059	0.815145
LRRC49	0.824029	0.830202
KCNK10	0.824005	0.814224
ATIC	0.823059	0.804645
SLC1A2	0.820835	0.81369
SWAP70	0.820222	0.809206
RRBP1	0.819478	0.862715
ASS1	0.818715	0.800027
NR4A2	0.818114	0.871361
KLHL1	0.817482	0.893211
LPAR1	0.817394	0.828487
HMOX1	0.816268	0.836861
TLCD2	0.816002	0.83387
LOC115493601	0.815343	0.805646
LOC100228369	0.815292	0.812061
ACBD7	0.814746	0.87062
TSHZ3	0.813564	0.846122
LOC115496201	0.810799	0.815169
LOC115494683	0.809332	0.802384
LOC105758501	0.808957	0.851895
SVIL	0.807765	0.817475
ELOVL5	0.807376	0.816751
LOC100190237	0.807212	0.838047
PGM1	0.806776	0.840553
LOC105758841	0.806368	0.810594
LOC100224950	0.80623	0.868747
MEIOB	0.805252	0.827074
LAYN	0.803275	0.850194
MAP1B	0.801845	0.813362
TMEM52	0.801672	0.805012
CMBL	0.800598	0.856069
VAMP8	0.800574	0.816156
FOXO3	-0.801311	-0.827488
KCNJ4	-0.801674	-0.834368
SMIM32	-0.802751	-0.849355
LRMP	-0.803166	-0.850636
RCAN1	-0.804456	-0.856366
PITPNM3	-0.805591	-0.90459
RBFOX3	-0.808537	-0.809139
AKAP5	-0.808678	-0.853171
LOC115498553	-0.808969	-0.870846
LOC101233722	-0.814387	-0.847245
CAMK4	-0.817086	-0.809476
LOC100231281	-0.817612	-0.880017
JARID2	-0.817728	-0.840604
MDM4	-0.820237	-0.808692
FIBCD1	-0.820749	-0.844328
LOC115492712	-0.820775	-0.841373
SNX10	-0.820927	-0.812088
LRRC4C	-0.824393	-0.899283
SRSF2	-0.824989	-0.811285
CFAP97	-0.826828	-0.839405
SAAL1	-0.827502	-0.816489
LOC115492238	-0.829316	-0.85356
ERC2	-0.829839	-0.862713
UBTD2	-0.830662	-0.874752
CA10	-0.834764	-0.889448
IRF7	-0.834909	-0.811546
CAMKK1	-0.835645	-0.883479
NEXMIF	-0.838672	-0.806788
GUCY1A1	-0.838709	-0.9099
LURAP1	-0.839646	-0.891224
ADO	-0.840539	-0.829723
FGF13	-0.84077	-0.853625
TSC22D1	-0.846635	-0.819206
RASL11A	-0.847812	-0.809396
CACNA1G	-0.848205	-0.842912
ELK4	-0.849143	-0.876202
CELF4	-0.855485	-0.850696
LOC105759092	-0.858844	-0.856321
PRELID3A	-0.860142	-0.867312
PTPRT	-0.864398	-0.827248
LNX2	-0.870666	-0.856482
IGDCC4	-0.871538	-0.906416
MAT2B	-0.872647	-0.875764
MSANTD1	-0.87288	-0.87644
SORCS1	-0.874369	-0.884529
EGR3	-0.877979	-0.837132
PKIA	-0.878859	-0.928858
ZBTB44	-0.879547	-0.836552
LOC115495271	-0.88003	-0.849778
RABGAP1L	-0.881116	-0.8791
SSX2IP	-0.882575	-0.820695
WDR17	-0.885922	-0.82847
LOC115497694	-0.887596	-0.875415
GATAD1	-0.889006	-0.847048
MN1	-0.8947	-0.925245
FOXO1	-0.897004	-0.908051
CABIN1	-0.899487	-0.935803
NOL9	-0.903983	-0.901785
KCNF1	-0.910802	-0.840987
TMEM121B	-0.910923	-0.876907
GDA	-0.913922	-0.900669
PLEKHA1	-0.927441	-0.890126
SNCA	-0.931229	-0.907007
HLF	-0.93265	-0.957058
LOC115493923	-0.934386	-0.937036
SCN3B	-0.934792	-0.923862

### Sheet: Striatum
Gene ID	Module Membership	Gene Significance
EPB41L2	0.972439	0.945102
PDE10A	0.970087	0.934798
GPR12	0.970051	0.931041
DPP4	0.969831	0.939764
MTFR2	0.968853	0.950965
CORT	0.96746	0.941842
ADCY5	0.964782	0.954669
ARPP19	0.963538	0.932297
LOC115494616	0.962808	0.912302
LOC115496687	0.962151	0.949427
EPB41L4B	0.961961	0.906994
CHAT	0.960959	0.95217
GNAL	0.960472	0.894224
SLC5A7	0.959681	0.973741
MID1	0.959404	0.954077
LOC115494394	0.958814	0.917361
TMEM35B	0.957455	0.946457
LOC115494347	0.956231	0.962866
PDE7B	0.955527	0.900006
SKOR1	0.955401	0.952743
TPD52L1	0.955283	0.9349
SGK1	0.953808	0.948292
LOC115494367	0.953532	0.918486
GPSM1	0.951499	0.912148
DRD5	0.950688	0.894257
LOC115496698	0.950208	0.960407
IAPP	0.949428	0.95592
NMU	0.94857	0.94481
IL16	0.94649	0.933704
SLC18A3	0.94594	0.94435
LOC100219656	0.945395	0.926267
SEC14L5	0.944976	0.900217
ANO3	0.944513	0.901601
ADORA2A	0.94427	0.906814
NXNL2	0.944147	0.92291
ECRG4	0.943776	0.95782
DAPK1	0.943498	0.929648
DLX6	0.942022	0.933316
SYT6	0.940906	0.90738
CERT1	0.94063	0.928004
TMEM272	0.938573	0.895489
DLK1	0.936792	0.929023
PARN	0.936074	0.891876
FOXP2	0.93591	0.866617
LOC115496563	0.93469	0.927101
CDC14A	0.933781	0.925216
KCND3	0.933166	0.875375
RASGRP1	0.933157	0.889769
FAM214A	0.932104	0.869336
PPP1R2	0.931866	0.923953
DLX5	0.930203	0.943984
UNC13C	0.929469	0.919294
PPP3CA	0.928986	0.928967
LOC115495375	0.9287	0.876702
PPP1CC	0.928461	0.871042
PNLDC1	0.92779	0.919027
SH2D5	0.927428	0.93035
ISL1	0.927206	0.932572
LOC115493663	0.926553	0.920781
GPC6	0.924517	0.90265
TMEM173	0.924436	0.906734
AREL1	0.923828	0.914249
LHX8	0.92342	0.883922
DRD1	0.92272	0.892288
SLC10A4	0.922174	0.918454
AK5	0.92186	0.876409
LOC100221249	0.920471	0.944233
SH3KBP1	0.919909	0.942007
LOC100222632	0.919305	0.924474
ZMYND11	0.919015	0.863098
LOC115494366	0.918964	0.917301
LOC115496716	0.918426	0.930684
LOC115495278	0.918308	0.871194
RGS10	0.917745	0.914002
KCNK2	0.917441	0.839267
USP24	0.917324	0.896311
LOC115494617	0.917112	0.899277
PDYN	0.916509	0.937561
LOC100218477	0.915967	0.868776
RMND5A	0.915677	0.894542
ALG11	0.915647	0.930977
LOC100222217	0.915097	0.840823
CKAP2	0.913444	0.839136
LOC115495135	0.912411	0.900733
LOC115494974	0.911887	0.888763
OGT	0.911547	0.8717
FHDC1	0.911519	0.869384
WASF3	0.911223	0.928263
AQP3	0.910152	0.879835
CORIN	0.909786	0.873186
LOC115491368	0.908787	0.874037
SLC32A1	0.908033	0.912247
SLC16A14	0.907732	0.874106
DEUP1	0.907587	0.874965
SLC7A14	0.907007	0.893648
LOC115496887	0.906379	0.828
HEY1	0.906047	0.911282
LOC115494245	0.905549	0.915873
KCNH6	0.903937	0.862356
WSB1	0.903319	0.892966
BTG1	0.902764	0.86287
HVCN1	0.902628	0.92404
DRD2	0.902506	0.887426
PITPNC1	0.901475	0.914802
CARHSP1	0.90146	0.941345
ABLIM1	0.901174	0.91507
MBNL3	0.900824	0.907702
LOC100221324	0.899532	0.839999
C4H20orf27	0.899234	0.889265
LOC100220191	0.898871	0.919602
LTK	0.89882	0.901821
ITPR1	0.898567	0.876122
TNIK	0.898176	0.900343
SLC5A12	0.89764	0.881318
SEMA3F	0.89715	0.924198
PPP1R16B	0.896964	0.928589
TMEM61	0.896858	0.845571
PIK3R1	0.896777	0.871543
NCK2	0.896754	0.905204
ZNF503	0.896601	0.864635
LOC115495502	0.895755	0.86935
LOC115494395	0.895668	0.843327
TNFAIP8L1	0.89512	0.838472
CAMK1D	0.894268	0.838985
ENOX1	0.89417	0.862695
LOC105758667	0.893339	0.909437
PNOC	0.891611	0.900558
CNGA3	0.891136	0.867119
VRK1	0.890315	0.860289
LOC115496701	0.890032	0.888234
PTPDC1	0.889476	0.900578
ADGRL2	0.889275	0.906824
ARHGAP6	0.8886	0.882761
RPS6KA5	0.88844	0.842154
PARD6A	0.88843	0.871442
MLXIP	0.888308	0.830687
BAIAP2	0.888099	0.811677
LOC115494511	0.887803	0.858807
VCAM1	0.88637	0.858535
SPON2	0.886138	0.867743
PROK2	0.885721	0.868784
LTBP2	0.885711	0.83659
RNF212	0.884654	0.908288
CLASP1	0.8838	0.899727
ZNF521	0.883219	0.915247
KCNG3	0.882802	0.820048
SLIT2	0.882779	0.862663
ANKDD1A	0.881784	0.825579
CEP135	0.88159	0.829845
ACTN1	0.881073	0.819683
HECW2	0.880938	0.84298
LOC115495699	0.880899	0.872013
LOC100223115	0.880677	0.825729
ZDHHC14	0.88045	0.830322
SNAI2	0.88042	0.854273
CSNK1G1	0.879772	0.818577
LOC115493992	0.87969	0.878661
FRMD4B	0.879554	0.926257
DDX5	0.87934	0.822211
RELCH	0.879268	0.902896
SIPA1L1	0.878131	0.823205
CTDSPL	0.877782	0.888341
PDE1B	0.877728	0.854793
AMIGO2	0.877612	0.822528
NOX5	0.877293	0.869765
LOC115495823	0.87724	0.870817
SOSTDC1	0.877173	0.819718
B3GNT2	0.875905	0.898062
LOC115494264	0.875772	0.82052
LOC115495747	0.874855	0.908118
ZIC3	0.874653	0.879728
PDCL	0.874428	0.819408
ID4	0.873488	0.90326
RGS9	0.873485	0.814842
TNNI1	0.873274	0.855484
LOC115497936	0.873235	0.858861
ITPKA	0.872936	0.801991
RD3	0.872368	0.890469
MPPE1	0.872339	0.905432
CD5	0.872003	0.856829
LOC115495376	0.870951	0.860293
CHST1	0.87062	0.828316
LOC115497347	0.870571	0.841967
WIPF3	0.870459	0.896458
TNFAIP8	0.869962	0.888216
HNRNPU	0.868072	0.842936
KLHL28	0.866243	0.857329
PRKAA2	0.865991	0.828828
MBNL2	0.865785	0.814172
INPP4A	0.865392	0.848714
LOC115490959	0.865066	0.901226
HSD17B2	0.864226	0.850623
RGS8	0.863858	0.842276
LOC115497393	0.863369	0.868059
LOC115495079	0.862821	0.845832
ADRA2C	0.861871	0.910546
LOC115493484	0.861575	0.829824
RAPGEF5	0.861334	0.864301
GDNF	0.86099	0.850723
DUSP14	0.860728	0.801284
EBF1	0.860306	0.875863
LOC100223232	0.86028	0.833061
PENK	0.859652	0.890484
GUCD1	0.859002	0.887602
CSPP1	0.857633	0.829334
LOC100231047	0.857493	0.86093
LOC115494550	0.856911	0.807849
SYTL5	0.853838	0.892575
ANKRD6	0.853491	0.853442
ATP2B2	0.85255	0.874527
NPY	0.851238	0.895755
PTPRO	0.849638	0.852645
LOC115494554	0.848986	0.816259
PAXBP1	0.848588	0.853312
ACTR3	0.848449	0.900669
KIAA1211	0.847274	0.840224
PLBD1	0.846879	0.826857
CTTN	0.846769	0.817254
TRPC6	0.84634	0.852817
LOC115494555	0.846263	0.802054
CENPC	0.84619	0.846898
STARD5	0.846048	0.81313
LOC115497181	0.845313	0.831379
CACNB1	0.844855	0.863303
SPG21	0.844179	0.857293
SERTM1	0.84375	0.805608
PPP1R3A	0.843663	0.866263
LOC115493812	0.843592	0.82306
MFGE8	0.843237	0.875365
SGCD	0.842749	0.808799
LOC101234135	0.84194	0.802424
ARHGAP12	0.841571	0.852155
SKAP2	0.841267	0.801805
PKIG	0.841113	0.906402
MED27	0.840945	0.812945
LOC115495574	0.840297	0.813286
GNG7	0.838121	0.87198
ZDHHC8	0.837626	0.814434
LOC115496028	0.837465	0.816143
TCF7L2	0.837246	0.881159
SLC9A5	0.836312	0.808154
ABCC8	0.835602	0.879685
LOC115493386	0.834566	0.856287
HACD2	0.834524	0.820532
RBBP7	0.833	0.83583
LOC115495822	0.830793	0.83816
LAMP5	0.830284	0.856731
KCNH4	0.829702	0.811399
RCBTB1	0.829192	0.809207
LOC115497129	0.827762	0.824693
MDGA1	0.827541	0.852006
LOC100231724	0.827421	0.800633
PPARG	0.827216	0.832605
AHI1	0.827148	0.822581
ZFYVE28	0.826908	0.810633
AASDH	0.825405	0.820284
DDX43	0.823452	0.841946
LOC105760861	0.823197	0.830016
RFLNB	0.821333	0.868691
PHTF1	0.821075	0.818345
GM2A	0.820948	0.871704
SWT1	0.820705	0.803828
LOC115497132	0.819014	0.811231
DOC2B	0.818976	0.871366
OCIAD2	0.818797	0.810896
LOC115495369	0.817796	0.829076
PFKFB3	0.817725	0.869861
SH3BGRL	0.816463	0.842285
PAPPA	0.815846	0.806787
LOC115495033	0.813371	0.80744
LOC115497399	0.812998	0.830164
TMEM33	0.81173	0.834145
HEYL	0.81143	0.806855
C4AH8orf48	0.811408	0.877502
CHRM4	0.811403	0.810427
LOC115495595	0.811345	0.856301
AGFG1	0.810457	0.814542
HOOK3	0.808436	0.803359
GBX1	0.808053	0.811867
SOX1	0.807227	0.81847
ANKK1	0.806967	0.822237
LOC115494935	0.806595	0.82859
CARTPT	0.806324	0.806353
LOC100224575	0.805572	0.821005
SRRM4	0.804276	0.807111
GPR161	0.804116	0.800484
CPN1	0.802669	0.813313
LOC100230361	0.802507	0.838601
LOC115494021	0.801377	0.835459
HCRT	0.800799	0.822292
LOC100231693	0.800005	0.875709
BDNF	-0.801165	-0.855791
LOC100227652	-0.801565	-0.837329
HTR2C	-0.802054	-0.857247
APBA2	-0.803059	-0.812085
RGS7	-0.803645	-0.818654
PPFIA4	-0.804204	-0.846125
AP2A2	-0.804792	-0.826454
LOC115495290	-0.805036	-0.807353
MRAS	-0.805192	-0.847584
GPR63	-0.807162	-0.834234
SNAP91	-0.807436	-0.814795
LOC115496731	-0.807664	-0.862359
FIBIN	-0.807868	-0.813054
RASAL2	-0.808511	-0.867232
LOC100226456	-0.809722	-0.801849
LOC115496784	-0.812581	-0.821427
LOC115497576	-0.813674	-0.828985
DOCK9	-0.814223	-0.831604
ATP8A2	-0.814383	-0.857074
RAB23	-0.814975	-0.899602
LOC115495329	-0.816137	-0.880629
VWC2	-0.817767	-0.827171
IDI1	-0.818751	-0.802099
PRICKLE2	-0.819765	-0.882071
CMIP	-0.820598	-0.865977
LOC100228630	-0.820913	-0.855303
XK	-0.821285	-0.87178
KALRN	-0.822513	-0.876207
SPHKAP	-0.826241	-0.910776
GPC3	-0.826346	-0.875823
DYRK4	-0.826507	-0.903232
DNER	-0.826871	-0.801463
SEPTIN7	-0.827249	-0.814301
SYT11	-0.827657	-0.832708
TUBB4B	-0.829764	-0.84003
TWF2	-0.830494	-0.825554
CAMK1	-0.831233	-0.895937
NR2F1	-0.831923	-0.88524
HSD17B12	-0.833267	-0.836176
TOX2	-0.833297	-0.810019
LOC100221272	-0.833305	-0.816536
LOC100217684	-0.833326	-0.916835
FABP5	-0.834424	-0.839335
NMNAT2	-0.834446	-0.855663
ME3	-0.834778	-0.842678
SHISA4	-0.835818	-0.856722
ESAM	-0.83615	-0.846774
GDI2	-0.83793	-0.839971
LOC100225337	-0.838354	-0.910507
ADCY9	-0.838716	-0.870568
GAP43	-0.839394	-0.90926
CLSTN3	-0.840036	-0.812141
NHSL1	-0.840654	-0.851403
MEAK7	-0.841934	-0.869151
GLT1D1	-0.842035	-0.852208
RAP1GAP2	-0.842266	-0.901037
OXR1	-0.842275	-0.801653
KLHL36	-0.842531	-0.882098
LOC100227618	-0.843174	-0.834699
LOC115495323	-0.843448	-0.907639
INF2	-0.843745	-0.861598
SH3PXD2A	-0.845063	-0.86948
LOC752003	-0.845309	-0.906471
ACMSD	-0.84536	-0.823616
SERPINI1	-0.847291	-0.846264
PRICKLE1	-0.847537	-0.90025
ADAM8	-0.849152	-0.900537
RFLNA	-0.84923	-0.842083
LOC115497356	-0.85292	-0.935121
CERKL	-0.853742	-0.886625
STMN1	-0.85428	-0.912315
PEPD	-0.854476	-0.809052
OLFM1	-0.854741	-0.926367
SH2D3C	-0.854845	-0.864366
C7H2orf88	-0.855152	-0.895394
CHGB	-0.85625	-0.89584
MAP7D2	-0.856544	-0.819546
SMAP1	-0.858683	-0.850729
CHEK1	-0.858754	-0.823615
MCUB	-0.859865	-0.832545
IQSEC1	-0.861972	-0.861983
STRBP	-0.863612	-0.826365
TMEM169	-0.864304	-0.915979
LOC115496035	-0.865481	-0.838408
ADSS1	-0.86715	-0.858117
CREB5	-0.869181	-0.85934
LOC115490556	-0.870625	-0.838519
TM6SF1	-0.870738	-0.852593
RAB6A	-0.871347	-0.849947
LINGO1	-0.874313	-0.937075
LOC115495736	-0.875237	-0.875897
RAPH1	-0.875646	-0.845421
MAP4K5	-0.875757	-0.896364
LOC100190573	-0.875788	-0.880363
NPW	-0.876444	-0.856399
CCN2	-0.876564	-0.80569
RYR3	-0.880423	-0.901165
ADCY2	-0.880564	-0.930559
KCNA2	-0.88155	-0.849896
LOC100223706	-0.881932	-0.891584
NCALD	-0.882118	-0.949305
CLEC14A	-0.882119	-0.882834
LOC115496614	-0.882268	-0.869386
ADPGK	-0.882876	-0.848951
COTL1	-0.885163	-0.817524
PLEKHB1	-0.885363	-0.923287
FGF1	-0.885822	-0.886877
SST	-0.886834	-0.883685
CCDC181	-0.886878	-0.915295
NEUROD6	-0.887305	-0.940229
TNFAIP8L3	-0.887397	-0.947666
ZEB2	-0.887926	-0.909312
GPR162	-0.888742	-0.938857
FAM89A	-0.890936	-0.834053
LOC100229557	-0.892067	-0.844662
LOC115493518	-0.893853	-0.924526
ADAP1	-0.895168	-0.930712
SLC17A6	-0.896755	-0.945293
HS3ST1	-0.897288	-0.882217
KRTCAP3	-0.898612	-0.902635
ZBTB18	-0.902309	-0.965256
SLC49A4	-0.903198	-0.874701
SCAMP5	-0.904377	-0.9058
LOC100223347	-0.905339	-0.894327
LOC100221738	-0.906169	-0.942587
LOC115494480	-0.906267	-0.894698
LOC100230753	-0.909076	-0.884739
TAFA1	-0.912292	-0.922982
YWHAH	-0.913787	-0.915515
KCNJ6	-0.914772	-0.968786
CXXC5	-0.914876	-0.940015
SOX5	-0.916132	-0.926174
KCTD17	-0.916311	-0.86407
PTPRK	-0.918692	-0.908146
GRM8	-0.919029	-0.930534
PFKP	-0.923234	-0.958701
LOC115497905	-0.923393	-0.92398
AACS	-0.925225	-0.890856
UBE2QL1	-0.929015	-0.957757
KLC1	-0.929942	-0.94651
KCNK12	-0.932881	-0.928961
CHST8	-0.933336	-0.88763
SSTR1	-0.934909	-0.945356
MPPED1	-0.941242	-0.916636
LOC101233680	-0.942069	-0.945338
VSNL1	-0.944364	-0.958485
LRTM2	-0.944447	-0.939704
SH3GL2	-0.959055	-0.960128
MLLT11	-0.960085	-0.928737
TMEM163	-0.962226	-0.947325
ADCYAP1	-0.962494	-0.954657

### Sheet: Intercalated
Gene ID	Module Membership	Gene Significance
FAM102A	0.948402	0.854373
IVNS1ABP	0.945053	0.869185
RNF150	0.934517	0.815502
KIF5C	0.933645	0.841278
DCLK1	0.930321	0.823153
MKNK2	0.923644	0.846637
NR3C2	0.91056	0.878913
ADGRB1	0.910372	0.830988
ZDHHC2	0.906699	0.804664
PTPRU	0.898638	0.844247
HERC1	0.897989	0.841193
LOC115493838	0.891614	0.86932
CPEB3	0.890835	0.802926
SORL1	0.884721	0.847652
SRSF4	0.882863	0.823986
SLC37A1	0.882729	0.842411
WDFY3	0.879562	0.922593
PITPNM2	0.877789	0.898915
LOC115490921	0.870344	0.976861
LOC100232719	0.866932	0.863092
LOC115491601	0.865704	0.802004
LOC100221315	0.862296	0.80708
FAM98A	0.859844	0.811181
CLNK	0.859341	0.856815
YAF2	0.855814	0.80386
BSN	0.854469	0.800738
LOC115497513	0.852622	0.82122
LRP1	0.852505	0.840949
LOC115490995	0.851074	0.894418
LOC115492611	0.849634	0.855251
NAT8L	0.848541	0.852393
LOC115497490	0.848439	0.813513
CHD6	0.848228	0.834999
PDAP1	0.847464	0.835322
ANK2	0.846989	0.822687
LOC115496703	0.846175	0.955609
LOC115493820	0.840072	0.847366
LOC115492326	0.839497	0.818034
LOC115496236	0.838972	0.828787
LOC115493508	0.83724	0.808788
GREM2	0.837079	0.835075
RAD21L1	0.82965	0.803916
GRID1	0.828985	0.820239
LOC115498007	0.828424	0.844068
LOC100220738	0.826276	0.852596
NLGN2	0.823916	0.826423
PURB	0.822723	0.830412
LOC115492304	0.819136	0.895736
TSPAN5	0.81899	0.908117
LOC115493105	0.817905	0.826608
PIK3AP1	0.816371	0.816493
LOC115492354	0.814427	0.822242
GSK3B	0.813846	0.853567
SAMD4A	0.813606	0.819827
AIFM3	0.813082	0.812242
LOC115490813	0.812846	0.913971
TANC1	0.81228	0.823846
LOC115491703	0.807925	0.813666
SAP30L	0.807453	0.830332
ERBB4	0.806098	0.825695
ANKRD29	0.805585	0.800191
SLC4A4	0.800723	0.827756
USP21	-0.807349	-0.806112
KCNG1	-0.80853	-0.811362
PLPP7	-0.809548	-0.826648
ACTR10	-0.813945	-0.832188
NSG2	-0.816992	-0.833679
CHN1	-0.820393	-0.839008
JPT1	-0.820603	-0.840472
CTXN1	-0.822439	-0.81121
LOC100227436	-0.829272	-0.816347
LOC115492245	-0.829769	-0.800697
LOC115498431	-0.830905	-0.823629
SARNP	-0.836978	-0.808292
PDCD4	-0.840773	-0.825004
COPE	-0.843158	-0.809714
PDCD2L	-0.845946	-0.826518
SLC25A17	-0.847901	-0.818406
DDOST	-0.855981	-0.846607
ARPC5	-0.857104	-0.839309
CALM2	-0.858718	-0.808731
CETN2	-0.867127	-0.822619
EIF3I	-0.884126	-0.815479
IL34	-0.884496	-0.819608
CRELD2	-0.893425	-0.805092
HMGN3	-0.913488	-0.843812
